# Effectors from a Bacterial Vector-Borne Pathogen Exhibit Diverse Subcellular Localization, Expression Profiles and Manipulation of Plant Defense

**DOI:** 10.1101/2021.09.10.459857

**Authors:** PA Reyes-Caldas, Jie Zhu, A Breakspear, SP Thapa, TY Toruño, L Perilla-Henao, C Casteel, C Faulkner, G Coaker

## Abstract

Climate change is predicted to increase the prevalence of vector borne disease due to expansion of insect populations. *Candidatus* Liberibacter solanacearum (*C*Lso) is a phloem-limited pathogen associated with multiple economically important diseases in Solanaceous crops. Little is known about the strategies and pathogenicity factors *C*Lso uses to colonize vector and host. We determined the *C*Lso effector repertoire by predicting SEC secreted proteins across four different *C*Lso haplotypes, investigated effector localization *in planta*, and profiled effector expression in vector and host. The localization of *C*Lso effectors in *Nicotiana* revealed diverse eukaryotic subcellular targets. The majority of tested effectors were unable to suppress plant immune responses, indicating they possess unique activities. Expression profiling in tomato and the psyllid *Bactericera cockerelli* indicated *C*Lso differentially interacts with its host and vector and can switch effector expression in response to the environment. This study reveals *C*Lso effectors possess complex expression patterns, target diverse host organelles and the majority are unable to suppress host immune responses. A mechanistic understanding of Lso effector function will reveal novel targets and provide insight into phloem biology.
