## Supplemental Tables for "Effectors from a Bacterial Vector-Borne Pathogen Exhibit Diverse Subcellular Localization, Expression Profiles and Manipulation of Plant Defense"

### Sheet: S1
Table S1. Predicted C. Liberibacter solanacearum effectors. Effectors were identified using the pipeline in Figure 1. Name indicates the common name for each effector. Accession number in NCBI for each effector according to haplotype. Absence indicates that the effector is not present in that genome. Effector presence and absence was experimentally tested using PCR in haplotype A (HenneA) and B (…
	Haplotype A	Haplotype A	Haplotype A	Haplotype B	Haplotype C	Haplotype C	Haplotype D	Pfam prediction
Name	LsoNZ1	HenneA	R1	CLso_ZC1	FIN111	FIN114	ISR100
Accesion	JMTK01	JQIG01	JNVH01	CP002371.1	LVWB01	LWEB01	PKRU02
HPE1	WP_045960716.1	WP_045960716.1	WP_045960716.1	WP_013462289.1	WP_076969720.1	WP_076969720.1	WP_103847173.1
HPE2	WP_045960634.1	WP_045961148.1	WP_034441719.1	WP_013462221.1	WP_076969231.1	WP_076969231.1	WP_103847617.1
HPE3		WP_045960728.1		WP_013462318.1	WP_076970538.1	WP_076970538.1	WP_103847426.1
HPE4		WP_045960392.1		WP_013461602.1
HPE5				WP_013462002.1
HPE6		KJZ80697.1	WP_034443012.1	WP_013462320.1			WP_103847424.1
HPE7		WP_045960995.1	WP_034442927.1	WP_013462336.1	WP_076970571.1	WP_076969615.1	WP_103847650.1
HPE8	WP_034441878.1	WP_034441878.1	WP_034441878.1	ADR52732.1		WP_206598936.1	WP_123876010.1
HPE9A				WP_013462215.1
HPE9B	WP_045960497.1	WP_045960497.1	WP_034441714.1	WP_013462561.1
HPE9C	WP_045960959.1		WP_034441712.1	WP_044054347.1
HPE10				WP_013462424.1		ONI58418.1
HPE11	WP_045960726.1	WP_045960726.1	WP_034441809.1		WP_076970539.1
HPE12	WP_045960483.1	WP_045960483.1			WP_045960483.1?
HPE13				WP_013461984.1
HPE14				WP_143827796.1
HPE15		WP_152960555.1		WP_143827769.1
HPE16	WP_034441594.1	WP_034441594.1	WP_034441594.1	WP_013462116.1	WP_076969851.1	WP_076969851.1	WP_103847529.1
HPE17	WP_045960732.1		WP_034443015.1	WP_013462321.1	WP_076970540.1	WP_076969872.1	WP_103847422.1
HPE18	WP_045960479.1	WP_045961126.1	KGB27718.1	WP_013462132.1	WP_076970523.1
HPE19				WP_013462084.1			WP_123876015.1
HPE20	WP_045960504.1			WP_013462180.1	WP_076969203.1	WP_076969203.1	WP_123875997.1
HPE21				WP_044054019.1
HPE22	KJZ82609.1	WP_045960460.1	WP_034441518.1	WP_013462058.1
HPE23				WP_143827796.1
HPE24				WP_013462025.1
HPE25		WP_045961162.1	WP_034441129.1	WP_013461580.1	WP_076969562.1	WP_076969562.1	WP_103847294.1
HPE26				WP_013462425.1
HPE27	WP_034442827.1	WP_034442827.1	WP_034442827.1	WP_013462041.1	WP_076969811.1	WP_076969811.1	WP_103846771.1
HPE28	WP_052691135.1		WP_052038592.1	WP_013462120.1	WP_076969853.1	WP_076969853.1	WP_123875992.1
HPE29				WP_013462290.1
HPE30	WP_156999383.1	WP_156999383.1	WP_161780373.1	WP_013462021.1			WP_185079788.1
HPE31	KJZ80697.1		WP_034443012.1	WP_013462319.1
HPE32				ADR52458.1
HPE33	WP_034443125.1	WP_034443125.1	WP_034443125.1	WP_013462283.1	WP_076969725.1	WP_076969725.1	WP_103847178.1
HPE34				WP_013461446.1
HPE35						WP_076969871.1
HPE36					WP_076970571.1		WP_103847650.1
HPE37					WP_076970537.1
HPE38	KJZ81603.1
HPE39	WP_045960783.1	WP_045960783.1
HPE40							WP_173776382.1
HPE41					WP_076970575.1	WP_143312359.1
HPE42	KJZ82478.1				WP_158070773.1	WP_158070773.1	WP_185079787.1
HPE43	WP_052038617.1	WP_052038617.1	WP_052038617.1	WP_050780888.1	WP_076969703.1	WP_076969703.1
HPE44	WP_045960311.1	WP_045961099.1
HPE45	WP_156999406.1
HPE46					WP_076969476.1	WP_076969476.1
HPE47					WP_076969563.1	WP_076969563.1
HPE49					WP_076969563.1	WP_076969563.1
HPE50					WP_076969176.1	WP_076969176.1
HPE51					WP_076969858.1	WP_076969858.1
HPE52					WP_076970517.1	WP_076970517.1
HPE53							WP_103847156.1
HPE54				WP_143827765.1			WP_103847631.1
HPE55						WP_076969297.1	RPD36776.1
HPE56	WP_045960335.1	WP_045960335.1	WP_045960335.1		WP_076969598.1	WP_076969598.1	WP_103847090.1
HPE57					WP_076969176.1	WP_076969176.1	WP_148078979.1
HPE58					WP_076969942.1	WP_076969942.1	WP_103846782.1
HPE59							WP_103847619.1
HPE60	WP_200907551.1			WP_013461606.1
HPE61	WP_045960335.1	WP_045960335.1			WP_076969598.1	WP_076969598.1
HPE62					WP_076970586.1	WP_076969242.1
HPE63					WP_076969673.1	WP_076969673.1	WP_148078973.1
HPE64					WP_076970587.1	WP_076969232.1	WP_103847618.1
HPE65							WP_185079776.1
HPE66	WP_045960639.1	WP_045960639.1
HPE67					ONI60353.1		WP_103846835.1
HPE68					ONI58844.1	ONI58844.1	WP_103847295.1
HPE69	WP_045960763.1	WP_045960763.1			WP_076969939.1	WP_076969939.1
HPE70	WP_045960783.1	WP_045960783.1			WP_076969562.1	WP_076969562.1
HPE71	WP_045960423.1				WP_076970586.1	WP_076969242.1	WP_123876000.1
HPE72		WP_152960555.1	WP_034441605.1
HPE73	WP_045960741.1	WP_045960741.1	WP_034441906.1	WP_013462428.1	WP_076969883.1	WP_076969883.1	WP_103847408.1
HPE74	WP_034441270.1	WP_034441270.1	WP_034441270.1	WP_013461738.1		WP_034441270.1	WP_103847035.1	pfam13473

### Sheet: S2
Table S2. Primers used for cloning in this study. CDS1ns refers to the CDS1 no stop codon module in Golden Gate.
Name	Target	Sequence (5' to 3')	Purpose
KJZ81751_Fw	HPE1	ttgaagacaaaggtCAACTTAATAATGTTGTTTCTAC	Cloning CDS2 for Golden Gate
KJZ81751_Rv		ttgaagacaaaagcTTAGTGACGCGCAGAATCATTAATC	Cloning CDS2 for Golden Gate
KGB27670.1FW	HPE2	ttgaagacaaaggtGAAAAATCTAATACAGAAGAT	Cloning CDS2 for Golden Gate
KGB27670.1Rv		ttgaagacaaaagcTTATTTTAATTTTTCTTCTTTTTC	Cloning CDS2 for Golden Gate
KJZ80696_Fw	HPE3	ttgaagacaaaggtATAAATCCTGTTCCTGCTGTTG	Cloning CDS2 for Golden Gate
KJZ80696_Rv		ttgaagacaaaagcTTAAACTGGGATCATTTCTTCTG	Cloning CDS2 for Golden Gate
KJZ82511_Fw	HPE4	ttgaagacaaaggtGATGAACCAAAGAATAACAC	Cloning CDS2 for Golden Gate
KJZ82511_Rv		ttgaagacaaaagcTTAATCGATGGCTATTTCATCG	Cloning CDS2 for Golden Gate
WP_013462002_R2	HPE5	ttgaagacaaaagcTTAGTTAGAGTTATTCACTTGTTG	Cloning CDS2 for Golden Gate
WP_013462002_R2		ttgaagacaaaagcTTAGTTAGAGTTATTCACTTGTTG	Cloning CDS2 for Golden Gate
KGB27158.1-Fw	HPE6	ttggtctcaaggtTCAACAACTGATGTAGCACC	Cloning CDS2 for Golden Gate
KJZ81611-Rv		ttgaagacaaaagcTTAATCTTTAGATAGTTTAGTTTG	Cloning CDS2 for Golden Gate
KGB27171.1-Fw	HPE7	ttggtctcaaggtAATGGTTGTGATTTGTTAGAATC	Cloning CDS2 for Golden Gate
KGB27171.1-Rv		ttggtctcaaagcCTATGTGCGTACTTTATTGTAG	Cloning CDS2 for Golden Gate
KJZ81350-Fw	HPE8	ttgaagacaaaggtCAAACACATGAAACAACATCC	Cloning CDS2 for Golden Gate
KJZ81350-Rv		ttgaagacaaaagcCTATTGGAATTTATAATATTTTGCAGG	Cloning CDS2 for Golden Gate
KGB27524.1Fw	HPE9	ttgaagacaaaggtGATGAACCAAAGAAGCTTAATCC	Cloning CDS2 for Golden Gate
KGB27524.1Rv		ttgaagacaaaagcTTAATCACTAGATATTTTCGCGCC	Cloning CDS2 for Golden Gate
WP_013461984_Rv	HPE13	ttgaagacaacgaaccACCCCACCAATATCTTAGAGG	Cloning CDS2 for Golden Gate
WP_013461982_FW	HPE13 & HPE14	ttgaagacaaaggtTTAGGTGGTTGTAATAAGACGAAATC	Cloning CDS2 for Golden Gate
WP_013461982_Rv		ttgaagacaacgaaccGCTTTTCTTGTTTCTTCAGC	Cloning CDS2 for Golden Gate
KJZ81483_Fw	HPE15	ttgaagacaaaggtATCGAGGATAGCAATAGATATAAC	Cloning CDS2 for Golden Gate
KJZ81483_Rv		ttgaagacaaaagcTTATTGCTTTAGATGGGGGTATAATGTC	Cloning CDS2 for Golden Gate
KGB27735.1Fw	HPE16	ttgaagacaaaggtCAAGGAGGTATAAAAAATACATCC	Cloning CDS2 for Golden Gate
KGB27735.1Rv		ttgaagacaaaagcTTAACGGTAATAATGAGGGTAACGAG	Cloning CDS2 for Golden Gate
KGB27159.1-Fw	HPE17	ttggtctcaaggtTCCTCATCTAATAAAAATGATG	Cloning CDS2 for Golden Gate
KGB27159.1-Rv		ttggtctcaaagcTTAAGAAAGAATAGCAAGATG	Cloning CDS2 for Golden Gate
KJZ82628-Fw	HPE18	ttgaagacaaaggtATAGAATATGATAAGCAATCA	Cloning CDS2 for Golden Gate
KJZ82628-Rv		ttgaagacaaaagcCTAATATGAATTCTTTTCTATAC	Cloning CDS2 for Golden Gate
SEC19cds2-F	HPE19	ttgaagacaaaggtGCTAATCCTCGAGTCGTG	Cloning CDS2 for Golden Gate
SEC19cds2-R		ttgaagacaaaagcTTAATTTATACACAGATAGCTCCTC	Cloning CDS2 for Golden Gate
WP_044054019_Fw	HPE21	ttgaagacaaaggtAGTTGTGATGGGTTAGAATCTG	Cloning CDS2 for Golden Gate
WP_044054019_Rv		ttgaagacaacgaaccAAGGTTCTCTTTAATATTTGAGCTATC	Cloning CDS2 for Golden Gate
SEC22-F	HPE22	ttgaagacaaaggtTTGAGTGGTTGTAACTGCAATGATC	Cloning CDS2 for Golden Gate
SEC22-R		ttgaagacaaaagcTTATAATATACTATCTCCTCTGTC	Cloning CDS2 for Golden Gate
SEC27cds2-F	HPE27	ttggtctcaaggtCCAGATTTTAAAAGTTTTTTTTCA	Cloning CDS2 for Golden Gate
SEC27cds2-R		ttggtctcaaagcTTAACGATAAATGCTAACTATC	Cloning CDS2 for Golden Gate
SEC28cds2-F	HPE28	ttggtctcaaggtGCATTAGTGAAAAATATTAATGT	Cloning CDS2 for Golden Gate
SEC28cds2-R		ttggtctcaaagcTTAGACTAAATGCATACTTAAAC	Cloning CDS2 for Golden Gate
SEC30cds2-F	HPE30	ttggtctcaaggtTGTACATCTAAAGAAAATACTAC	Cloning CDS2 for Golden Gate
SEC30cds2-R		ttggtctcaaagcTTATCTTTTTCCAGAGCGA	Cloning CDS2 for Golden Gate
WP_013461738.1_F	HPE33	ttggtctcaaatgTATGAAAAAATTACTGTTGAG	Cloning CDS2 for Golden Gate
WP_013461738.1_R		ttggtctcacgaaccCTCCATCGCGATTATCTCACC	Cloning CDS2 for Golden Gate
WP_013462283.1_F	HPE73	ttggtctcaaatgTGCGGTGTCATACCAATGGTTG	Cloning CDS2 for Golden Gate
WP_013462283.1_R		ttggtctcacgaaccCTTATAATATATCATTGATGG	Cloning CDS2 for Golden Gate
SEC9-CDS1F	HPE1	ttggtctcaaatgCAACTTAATAATGTTGT	Cloning CDS1ns for Golden Gate
SEC9_cdsns		ttggtctcacgaaccGTGACGCGCAGAATCATTAATC	Cloning CDS1ns for Golden Gate
SEC2-CDS1F	HPE2	tggtctcaaatgGAAAAATCTAATACAGAAG	Cloning CDS1ns for Golden Gate
LsoSEC2_nsR		ttgaagacaacgaaccATCTTTAGATAGTTTAGTTTG	Cloning CDS1ns for Golden Gate
SEC8_cds1F	HPE8	tggtctcaaatgCAAACACATGAAATAGCATCC	Cloning CDS1ns for Golden Gate
LsoSEC8_nsR		ttgaagacaacgaaccACAACATTTATAATATTTTGCAG	Cloning CDS1ns for Golden Gate
SEC1A-CDS1F	HPE9	tggtctcaaatgGATGAACCAAAGAAGC	Cloning CDS1ns for Golden Gate
KGB2754.1-Rv		ttgaagacaacgaaccATCACTAGATATTTTCGCGC	Cloning CDS1ns for Golden Gate
SEC16-CDS1F	HPE16	tggtctcaaatgCAAGGAGGTATAAAAAATAC	Cloning CDS1ns for Golden Gate
LsoSEC16_nsR2		ttgaagacaacgaaccACGATGATAACGATAATAAGGAG	Cloning CDS1ns for Golden Gate

### Sheet: S3
Table S3. Plasmids and Golden Gate components used in this study
Name	Description	Purpose	Refrence
pICH41246	Golden Gate Level 0 acceptor for CDS2 no stop modules	Effector cloning for N-terminal tagging	Engler et. al, 2014
pAGM1287	Golden Gate Level 0acceptor for CDS1 modules	Effector cloning for C-terminal tagging	Engler et. al, 2014
pICH86966	Golden Gate Level 2 acceptor	Binary vector for expression of effector-tGFP fusions	Engler et. al, 2014
pICH51277	GGAG_Pro-CaMV35SShort_5U- TMV_AATG	Golden Gate promoter component for effector constructs	Engler et. al, 2014
pICH41414	GCTT_3U+Ter-CaMV35S_CGCT	Golden Gate terminator component for effector constructs	Engler et. al, 2014
pICH85281	GGAG_Pro-AtuMas_5U- AtuMas _AATG	Golden Gate promoter component for mobility constructs	Engler et. al, 2014
pICH77901	GCTT_3U+Ter -AtuMas_CGCT	Golden Gate terminator component for mobility constructs	Engler et. al, 2014
pL0NT2tGFP	AATG_ NT2-tGFP _AGGT	Golden Gate tGFP component for effector constructs	This study
pL1tGFP	Pro-AtuMas_5U-AtuMas_CD-tGFP_Ter-AtuNos	Binary vector expressing tGFP	This study
FP08018-BsaI	Golgen Gate Level 2 acceptor	Binary vector for effector mobility assays	This study
FP08024	pL2M-eGFP-NLS::tdTomato	Binary vector for effector mobility assays (control)	This study
FP08027	pL2M-2XeGFP-NLS::tdTomato	Binary vector for effector mobility assays (control)	This study
pTA7001	pTA7001/des/3xFLAG Gateway destination vector	Overexpression of HPE19	Li et. al, 2013
ER-rk CD3-959	SP-mCherry-HDEL	Colocalization with ER	Nelson et al., 2007
G-rkCD3-967	Soybean a-1,2-mannosidase I tagged with mCherry	Colocalization with Golgi	Nelson et al., 2007
px-rk CD3-983	1-PTS1 peroxisomal-targeted mCherry	Colocalization with peroxisomes	Nelson et al., 2007
pm-rkCD3-1007	PIP2A (Arabiodopsis) plasma-membrane targeted mCherry	Colocalization with plasma membrane	Nelson et al., 2007

### Sheet: S4
Table S4. Primers used in this study to evaluate effector expression by qPCR. NCBI ID refers to the nucleotide sequence.
Primer Name	Target	NCBI_ID	Primer Sequence (5' to 3')
glnA_F	Glutamine synthetase (reference gene)	CKC_RS05030	GCTGTCAATCACCAGTGCAA
glnA_R			GGGAGCAAGGTAAGGGTTGG
CKC_04915_FOR	HPE1	CKC_RS04230	GGCAATTCGCAACTTAGACATT
CKC_04420_REV			GTTCAGCGCTCAAGTAGGAA
WP_013462132Fw	HPE2	CKC_RS03915	ATTTCCACTTCTATAGCCGCA
WP_013462132Rv			TTCCGCTGGAGTAGCTTGAG
qRT_HPE3F	HPE3	CKC_RS04365	GCAATCCGCCTCTGACTCAG
qRT_HPE3R			GATTTCGCAACAACAGCAGGA
qRT_602F	HPE4	CKC_RS00955	ACGGCTATATCTTCTGACACCG
qRT_602F			TAGCGGGCTGTAATCTAGCG
qRT_158F	HPE6	CKC_RS06160	TCAACAACTGATGTAGCACCCT
qRT_158R			TTGGTGGCAGCCTCTAAC
KBG27229_qRT-F	HPE7	CKC_RS04460	TCCATACTGTTGTCATCGTCTGT
KBG27229_qRT-R			TCCATACTGTTGTCATCGTCTGT
qRT_SEC8F	HPE8	CKC_RS04750	ACTGGGCAGCTTTTTGCTCT
qRT_SEC8R			AATCGTTGCCGATTCGGATG
qRT_SEC1CF	HPE9C	CKC_RS03885	GTTGTGATTTGGCGGATGAATCAA
qRT_SEC1CR			ACTTAATGTGTAGCTCGTCCTGT
qRT_SEC13F	HPE13	CKC_RS02795	ATCACTCCAACCACGTCAGA
qRT_SEC13R			AGCTATCTCTGCTCCTAGCGT
qRT_SEC15F	HPE15	CKC_03630	ACTTGGAAAAGATCTCGTCGA
qRT_SEC15R			CCTCTTCGGATGATTCTAGCTGT
KGB27735_qRTFw	HPE16	CKC_RS03440	ACACAAACACAAGGAGGTATA
KGB27735_qRTR2			TTTGTTTGTTCGTCGCTTA
qRT_159F	HPE17	CKC_RS04375	ACCAACCTCTATCACCTGGC
qRT_159R			ATGGTGTGGATTTTTCTTCAGGT
WP_013462058_Fw	HPE18	CKC_RS03495	ACGCGATCAGATCCACAAAATCA
WP_013462058_Rv			TGGGGCTATTTGTCTTAGTCTTTG
CKC_03395_FOR	HPE19	CKC_RS03310	AGAGGACGTGGTTACTGACGTA
CKC_03395_REV			AGCTCCTCTTAGCGAAGGAA
qRT_2180F	HPE20	CKC_RS03730	TGCGATGGCAGCAAATAACTC
qRT_2180R			CCAACCAAAGCGGCATTAGC
WP_044054019.1_Fw	HPE21	CKC_RS00035	CCTGCGGAGATAGCTCAAATAC
WP_044054019.1_Rv			GTCGAGATCTTCTAACGGGATTG
qRT_SEC23F	HPE23	CKC_RS05515	ACCATTTCCCTAGGTGGCTG
qRT_SEC23R			ACTTTAGCTGCCGATTCTGCT
qRT_SEC27F	HPE27	CKC_RS03110	GCTCCACCCGTTTCTGAAGA
qRT_SEC27R			CCATAACAACCCCGAGCAGT
qRT_SEC28F	HPE28	CKC_RS03455	GACCAAGCCCTATTCCATCGT
qRT_SEC28R			AGTTCCTCCCAATCCTCCCA
qRT_SEC30F	HPE30	CKC_RS06130	TGCTTACACTTAGTCCTCTGTTGA
qRT_SEC30R			GCGATATGCAGGTTTAGCAGT
WP_013461738.1qRTF	HPE33	CKC_RS01610	TTGGTGCCAAATGCAAGTTCT
WP_013461738.1qRTR			CTCCATCGCGATTATCTCACCT
WP_013462242.1qRTF	HPE71	CKC_RS04015	ATCCCGTTTTGCGCAATGAA
WP_013462242.1qRTR			ACACCTGTTTCTGGTTGAGCA
WP_013462428.1qRTF	HPE73	CKC_RS04970	CCACCTCCACATAGCGCTTC
WP_013462428.1qRTR			ACGTAGCCCATCTCTCTGGT
WP_013462283.1qRTF	HPE74	CKC_RS04200	ACGCACGCATCTCACTGAA
WP_013462283.1qRTR			TTCGGCGGATGTCACAACAA
